# Extracellular matrix remodeling supports *Hydra vulgaris* head regeneration and stem cell invasion

**DOI:** 10.1101/2025.11.07.687297

**Authors:** Ben D. Cox, Jasmine Mah, Angel Perez, Celina E. Juliano

## Abstract

The small freshwater cnidarian *Hydra vulgaris* is a classic model for investigating the genetic regulation of whole-body regeneration, but the underlying cell biology is comparatively underexplored. *Hydra* has a simple body plan consisting of two epithelial monolayers separated by an extracellular matrix (ECM). This ECM contains conserved components such as collagen and laminin, making *Hydra* well suited for dissecting ECM function during regeneration. Following head amputation and wound closure, we observe a retraction of ECM proteins from the wound site, creating a region of low ECM protein accumulation that persists for several days during head regeneration. Several matrix metalloproteinase (MMP) genes are expressed during this process, and MMP inhibition reduces the size of the ECM gap and results in a regenerative outcome with gross morphological defects. We further find that interstitial stem cells (ISCs), which originate in the ectoderm, localize in the regenerating head endoderm near regions of reduced ECM. This suggests that the ECM gap facilitates stem cell invasion to populate the new head with neurons and gland cells. However, inhibition of collagen cross-linking reveals that collagen synthesis is also required for regeneration, indicating that *Hydra* must balance ECM degradation and synthesis to complete regeneration. Together, these findings highlight ECM remodeling as a critical and conserved feature of regeneration.

**Summary statement:** This study uses *Hydra vulgaris*, a highly regenerative freshwater cnidarian, to study remodeling of extracellular matrix proteins and stem cell invasion during tissue regeneration.
