## Supplemental Table 1 for "Extracellular matrix remodeling supports *Hydra vulgaris* head regeneration and stem cell invasion"

### Sheet: SuppTable1_ConservedDomains_Ful
Supplementary Table. Full hit data of conserved domain search of Hydra MMPs.
#Batch CD-search tool	NIH/NLM/NCBI
#cdsid	QM3-qcdsearch-50275E2D74B8735-2075F0FE8F4DE420
#datatype	hitsFull Results
#status	0
#Start time	2025-10-20T19:54:22	Run time	0:00:00:26
#status	success
Query	Hit type	PSSM-ID	From	To	E-Value	Bitscore	Accession	Short name	Incomplete	Superfamily
Q#1 - >HVAEP1-G010274	non-specific	128373	504	560	8.93492e-06	43.4421	smart00059	FN2	-	cl09951
Q#1 - >HVAEP1-G010274	superfamily	471955	504	560	8.93492e-06	43.4421	cl09951	FN2 superfamily	-	-
Q#1 - >HVAEP1-G010274	specific	459645	509	560	1.66305e-05	42.5569	pfam00040	fn2	-	cl09951
Q#1 - >HVAEP1-G010274	non-specific	459645	575	615	0.00585587	35.2381	pfam00040	fn2	-	cl09951
Q#1 - >HVAEP1-G010274	superfamily	471955	575	615	0.00585587	35.2381	cl09951	FN2 superfamily	-	-
Q#2 - >HVAEP1-G022819	specific	425668	105	262	3.59234e-74	230.967	pfam00413	Peptidase_M10	-	cl37987
Q#2 - >HVAEP1-G022819	superfamily	425668	105	262	3.59234e-74	230.967	cl37987	Peptidase_M10 superfamily	-	-
Q#2 - >HVAEP1-G022819	specific	239805	105	262	1.0036e-73	229.783	cd04278	ZnMc_MMP	-	cl00064
Q#2 - >HVAEP1-G022819	superfamily	469599	105	262	1.0036e-73	229.783	cl00064	ZnMc superfamily	-	-
Q#2 - >HVAEP1-G022819	specific	238046	283	467	6.36532e-41	145.532	cd00094	HX	-	cl02471
Q#2 - >HVAEP1-G022819	superfamily	413329	283	467	6.36532e-41	145.532	cl02471	HX superfamily	-	-
Q#2 - >HVAEP1-G022819	specific	214576	105	262	4.39917e-26	103.199	smart00235	ZnMc	-	cl33379
Q#2 - >HVAEP1-G022819	superfamily	214576	105	262	4.39917e-26	103.199	cl33379	ZnMc superfamily	-	-
Q#2 - >HVAEP1-G022819	non-specific	239806	129	262	1.08497e-17	80.1931	cd04279	ZnMc_MMP_like_1	-	cl00064
Q#2 - >HVAEP1-G022819	non-specific	239804	118	233	4.38384e-15	73.6039	cd04277	ZnMc_serralysin_like	C	cl00064
Q#2 - >HVAEP1-G022819	non-specific	239796	112	261	2.14204e-12	65.2103	cd04268	ZnMc_MMP_like	-	cl00064
Q#2 - >HVAEP1-G022819	non-specific	238124	118	261	1.39832e-11	62.9247	cd00203	ZnMc	-	cl00064
Q#2 - >HVAEP1-G022819	specific	214524	374	420	3.81723e-11	58.023	smart00120	HX	-	cl02471
Q#2 - >HVAEP1-G022819	specific	395000	374	416	6.68461e-09	51.4132	pfam00045	Hemopexin	-	cl02471
Q#2 - >HVAEP1-G022819	non-specific	239819	120	246	1.1103e-07	51.997	cd04327	ZnMc_MMP_like_3	C	cl00064
Q#2 - >HVAEP1-G022819	non-specific	395000	423	467	3.64802e-06	43.7092	pfam00045	Hemopexin	-	cl02471
Q#2 - >HVAEP1-G022819	specific	460223	29	79	2.05917e-05	42.1172	pfam01471	PG_binding_1	-	cl38043
Q#2 - >HVAEP1-G022819	superfamily	460223	29	79	2.05917e-05	42.1172	cl38043	PG_binding_1 superfamily	-	-
Q#2 - >HVAEP1-G022819	non-specific	214524	423	457	2.11522e-05	41.8446	smart00120	HX	C	cl02471
Q#2 - >HVAEP1-G022819	non-specific	444292	129	237	0.000114693	43.5205	COG5549	COG5549	N	cl44257
Q#2 - >HVAEP1-G022819	superfamily	444292	129	237	0.000114693	43.5205	cl44257	COG5549 superfamily	N	-
Q#2 - >HVAEP1-G022819	non-specific	441517	214	237	0.00110305	39.9405	COG1913	COG1913	N	cl42368
Q#2 - >HVAEP1-G022819	superfamily	441517	214	237	0.00110305	39.9405	cl42368	COG1913 superfamily	N	-
Q#3 - >HVAEP1-G018597	non-specific	425668	180	322	5.30972e-36	131.585	pfam00413	Peptidase_M10	-	cl37987
Q#3 - >HVAEP1-G018597	superfamily	425668	180	322	5.30972e-36	131.585	cl37987	Peptidase_M10 superfamily	-	-
Q#3 - >HVAEP1-G018597	non-specific	239805	155	322	5.76383e-36	131.557	cd04278	ZnMc_MMP	-	cl00064
Q#3 - >HVAEP1-G018597	superfamily	469599	155	322	5.76383e-36	131.557	cl00064	ZnMc superfamily	-	-
Q#3 - >HVAEP1-G018597	non-specific	238046	338	520	2.03423e-20	89.2928	cd00094	HX	-	cl02471
Q#3 - >HVAEP1-G018597	superfamily	413329	338	520	2.03423e-20	89.2928	cl02471	HX superfamily	-	-
Q#3 - >HVAEP1-G018597	specific	214576	179	322	7.20197e-13	65.8347	smart00235	ZnMc	-	cl33379
Q#3 - >HVAEP1-G018597	superfamily	214576	179	322	7.20197e-13	65.8347	cl33379	ZnMc superfamily	-	-
Q#3 - >HVAEP1-G018597	non-specific	239796	162	321	1.24434e-10	60.2027	cd04268	ZnMc_MMP_like	-	cl00064
Q#3 - >HVAEP1-G018597	non-specific	239804	182	286	3.29971e-08	53.5735	cd04277	ZnMc_serralysin_like	C	cl00064
Q#3 - >HVAEP1-G018597	specific	460223	49	118	5.11616e-06	43.658	pfam01471	PG_binding_1	-	cl38043
Q#3 - >HVAEP1-G018597	superfamily	460223	49	118	5.11616e-06	43.658	cl38043	PG_binding_1 superfamily	-	-
Q#3 - >HVAEP1-G018597	non-specific	238046	293	395	9.87309e-05	43.4541	cd00094	HX	N	cl02471
Q#3 - >HVAEP1-G018597	specific	214524	428	483	0.000373595	38.3778	smart00120	HX	-	cl02471
Q#3 - >HVAEP1-G018597	non-specific	238124	179	287	0.00176493	39.4275	cd00203	ZnMc	C	cl00064
Q#3 - >HVAEP1-G018597	non-specific	468195	273	294	0.00347211	38.3684	NF033823	archmetzin	N	cl40539
Q#3 - >HVAEP1-G018597	superfamily	468195	273	294	0.00347211	38.3684	cl40539	archmetzin superfamily	N	-
Q#3 - >HVAEP1-G018597	non-specific	239806	263	322	0.00647091	37.4359	cd04279	ZnMc_MMP_like_1	N	cl00064
Q#4 - >HVAEP1-G004516	specific	239805	223	389	2.21815e-47	163.529	cd04278	ZnMc_MMP	-	cl00064
Q#4 - >HVAEP1-G004516	superfamily	469599	223	389	2.21815e-47	163.529	cl00064	ZnMc superfamily	-	-
Q#4 - >HVAEP1-G004516	non-specific	425668	222	389	8.42223e-43	151.231	pfam00413	Peptidase_M10	-	cl37987
Q#4 - >HVAEP1-G004516	superfamily	425668	222	389	8.42223e-43	151.231	cl37987	Peptidase_M10 superfamily	-	-
Q#4 - >HVAEP1-G004516	specific	238046	426	609	1.79387e-31	121.264	cd00094	HX	-	cl02471
Q#4 - >HVAEP1-G004516	superfamily	413329	426	609	1.79387e-31	121.264	cl02471	HX superfamily	-	-
Q#4 - >HVAEP1-G004516	specific	214576	223	389	1.77853e-20	87.7911	smart00235	ZnMc	-	cl33379
Q#4 - >HVAEP1-G004516	superfamily	214576	223	389	1.77853e-20	87.7911	cl33379	ZnMc superfamily	-	-
Q#4 - >HVAEP1-G004516	non-specific	239804	216	389	4.29299e-20	88.2415	cd04277	ZnMc_serralysin_like	-	cl00064
Q#4 - >HVAEP1-G004516	non-specific	239806	226	389	1.68899e-16	77.1115	cd04279	ZnMc_MMP_like_1	-	cl00064
Q#4 - >HVAEP1-G004516	non-specific	238046	513	604	8.98845e-11	61.5585	cd00094	HX	C	cl02471
Q#4 - >HVAEP1-G004516	non-specific	239796	242	388	2.78733e-10	59.4323	cd04268	ZnMc_MMP_like	-	cl00064
Q#4 - >HVAEP1-G004516	non-specific	238124	240	388	9.79301e-10	57.9171	cd00203	ZnMc	-	cl00064
Q#4 - >HVAEP1-G004516	non-specific	239819	242	357	1.11092e-06	49.6858	cd04327	ZnMc_MMP_like_3	C	cl00064
Q#4 - >HVAEP1-G004516	specific	214524	561	606	6.7879e-05	40.689	smart00120	HX	-	cl02471
Q#4 - >HVAEP1-G004516	non-specific	214524	512	559	7.1299e-05	40.3038	smart00120	HX	-	cl02471
Q#4 - >HVAEP1-G004516	specific	395000	561	605	0.000263621	38.7016	pfam00045	Hemopexin	-	cl02471
Q#4 - >HVAEP1-G004516	specific	442635	169	195	0.00112095	37.9653	COG3409	PGRP	N	cl34604
Q#4 - >HVAEP1-G004516	superfamily	442635	169	195	0.00112095	37.9653	cl34604	PGRP superfamily	N	-
Q#4 - >HVAEP1-G004516	specific	460223	139	192	0.00120877	37.4948	pfam01471	PG_binding_1	-	cl38043
Q#4 - >HVAEP1-G004516	superfamily	460223	139	192	0.00120877	37.4948	cl38043	PG_binding_1 superfamily	-	-
Q#4 - >HVAEP1-G004516	non-specific	395000	512	559	0.00526462	35.2348	pfam00045	Hemopexin	-	cl02471
Q#5 - >HVAEP1-G004520	specific	425668	116	281	5.17339e-67	212.477	pfam00413	Peptidase_M10	-	cl37987
Q#5 - >HVAEP1-G004520	superfamily	425668	116	281	5.17339e-67	212.477	cl37987	Peptidase_M10 superfamily	-	-
Q#5 - >HVAEP1-G004520	specific	239805	116	281	8.88116e-65	206.671	cd04278	ZnMc_MMP	-	cl00064
Q#5 - >HVAEP1-G004520	superfamily	469599	116	281	8.88116e-65	206.671	cl00064	ZnMc superfamily	-	-
Q#5 - >HVAEP1-G004520	specific	238046	318	491	1.46932e-29	114.716	cd00094	HX	-	cl02471
Q#5 - >HVAEP1-G004520	superfamily	413329	318	491	1.46932e-29	114.716	cl02471	HX superfamily	-	-
Q#5 - >HVAEP1-G004520	specific	214576	115	281	4.45896e-23	94.7247	smart00235	ZnMc	-	cl33379
Q#5 - >HVAEP1-G004520	superfamily	214576	115	281	4.45896e-23	94.7247	cl33379	ZnMc superfamily	-	-
Q#5 - >HVAEP1-G004520	non-specific	239806	121	281	1.17001e-14	71.3335	cd04279	ZnMc_MMP_like_1	-	cl00064
Q#5 - >HVAEP1-G004520	non-specific	239804	137	281	5.55588e-12	64.3591	cd04277	ZnMc_serralysin_like	-	cl00064
Q#5 - >HVAEP1-G004520	non-specific	238124	125	280	1.19787e-11	62.9247	cd00203	ZnMc	-	cl00064
Q#5 - >HVAEP1-G004520	non-specific	239796	138	280	3.16734e-10	59.0471	cd04268	ZnMc_MMP_like	-	cl00064
Q#5 - >HVAEP1-G004520	specific	214524	401	447	3.18058e-08	49.5486	smart00120	HX	-	cl02471
Q#5 - >HVAEP1-G004520	non-specific	444292	147	256	3.82616e-07	51.2245	COG5549	COG5549	N	cl44257
Q#5 - >HVAEP1-G004520	superfamily	444292	147	256	3.82616e-07	51.2245	cl44257	COG5549 superfamily	N	-
Q#5 - >HVAEP1-G004520	specific	395000	401	448	1.10581e-06	45.25	pfam00045	Hemopexin	-	cl02471
Q#5 - >HVAEP1-G004520	non-specific	214524	450	473	2.3998e-06	44.1558	smart00120	HX	C	cl02471
Q#5 - >HVAEP1-G004520	non-specific	395000	450	491	4.63288e-06	43.324	pfam00045	Hemopexin	-	cl02471
Q#5 - >HVAEP1-G004520	non-specific	188450	213	259	0.000750122	41.8713	TIGR03935	fragilysin	N	cl33217
Q#5 - >HVAEP1-G004520	superfamily	188450	213	259	0.000750122	41.8713	cl33217	fragilysin superfamily	N	-
Q#5 - >HVAEP1-G004520	non-specific	441517	233	256	0.00374727	38.3997	COG1913	COG1913	N	cl42368
Q#5 - >HVAEP1-G004520	superfamily	441517	233	256	0.00374727	38.3997	cl42368	COG1913 superfamily	N	-
Q#6 - >HVAEP1-G018104	specific	425668	115	277	5.53003e-74	230.582	pfam00413	Peptidase_M10	-	cl37987
Q#6 - >HVAEP1-G018104	superfamily	425668	115	277	5.53003e-74	230.582	cl37987	Peptidase_M10 superfamily	-	-
Q#6 - >HVAEP1-G018104	specific	239805	115	277	6.85233e-72	225.161	cd04278	ZnMc_MMP	-	cl00064
Q#6 - >HVAEP1-G018104	superfamily	469599	115	277	6.85233e-72	225.161	cl00064	ZnMc superfamily	-	-
Q#6 - >HVAEP1-G018104	specific	238046	308	495	4.70103e-36	132.435	cd00094	HX	-	cl02471
Q#6 - >HVAEP1-G018104	superfamily	413329	308	495	4.70103e-36	132.435	cl02471	HX superfamily	-	-
Q#6 - >HVAEP1-G018104	specific	214576	114	278	1.29137e-24	98.9619	smart00235	ZnMc	-	cl33379
Q#6 - >HVAEP1-G018104	superfamily	214576	114	278	1.29137e-24	98.9619	cl33379	ZnMc superfamily	-	-
Q#6 - >HVAEP1-G018104	non-specific	239806	118	277	9.33932e-15	71.7187	cd04279	ZnMc_MMP_like_1	-	cl00064
Q#6 - >HVAEP1-G018104	non-specific	239796	118	276	7.49748e-12	63.6695	cd04268	ZnMc_MMP_like	-	cl00064
Q#6 - >HVAEP1-G018104	non-specific	239804	140	277	5.256e-10	58.5811	cd04277	ZnMc_serralysin_like	-	cl00064
Q#6 - >HVAEP1-G018104	non-specific	238124	127	276	4.26049e-09	55.6059	cd00203	ZnMc	-	cl00064
Q#6 - >HVAEP1-G018104	specific	214524	403	450	6.51811e-08	48.7782	smart00120	HX	-	cl02471
Q#6 - >HVAEP1-G018104	non-specific	444292	128	252	8.00567e-08	53.1504	COG5549	COG5549	N	cl44257
Q#6 - >HVAEP1-G018104	superfamily	444292	128	252	8.00567e-08	53.1504	cl44257	COG5549 superfamily	N	-
Q#6 - >HVAEP1-G018104	specific	395000	403	446	5.9355e-06	43.324	pfam00045	Hemopexin	-	cl02471
Q#6 - >HVAEP1-G018104	non-specific	214524	452	492	1.90957e-05	41.8446	smart00120	HX	-	cl02471
Q#6 - >HVAEP1-G018104	non-specific	395000	452	489	3.8743e-05	41.0128	pfam00045	Hemopexin	-	cl02471
Q#6 - >HVAEP1-G018104	non-specific	213029	229	252	0.00414827	38.0465	cd11375	Peptidase_M54	N	cl00064
Q#6 - >HVAEP1-G018104	non-specific	188450	229	257	0.00952835	38.4045	TIGR03935	fragilysin	N	cl33217
Q#6 - >HVAEP1-G018104	superfamily	188450	229	257	0.00952835	38.4045	cl33217	fragilysin superfamily	N	-
Q#7 - >HVAEP1-G013033	specific	425668	104	266	9.82153e-62	198.61	pfam00413	Peptidase_M10	-	cl37987
Q#7 - >HVAEP1-G013033	superfamily	425668	104	266	9.82153e-62	198.61	cl37987	Peptidase_M10 superfamily	-	-
Q#7 - >HVAEP1-G013033	specific	239805	104	266	2.2577e-55	182.019	cd04278	ZnMc_MMP	-	cl00064
Q#7 - >HVAEP1-G013033	superfamily	469599	104	266	2.2577e-55	182.019	cl00064	ZnMc superfamily	-	-
Q#7 - >HVAEP1-G013033	specific	214576	104	267	3.3195e-24	97.8063	smart00235	ZnMc	-	cl33379
Q#7 - >HVAEP1-G013033	superfamily	214576	104	267	3.3195e-24	97.8063	cl33379	ZnMc superfamily	-	-
Q#7 - >HVAEP1-G013033	non-specific	238046	301	478	5.75454e-23	96.2264	cd00094	HX	-	cl02471
Q#7 - >HVAEP1-G013033	superfamily	413329	301	478	5.75454e-23	96.2264	cl02471	HX superfamily	-	-
Q#7 - >HVAEP1-G013033	non-specific	239806	131	266	4.33441e-17	78.2671	cd04279	ZnMc_MMP_like_1	-	cl00064
Q#7 - >HVAEP1-G013033	non-specific	239804	132	266	5.57885e-12	64.3591	cd04277	ZnMc_serralysin_like	N	cl00064
Q#7 - >HVAEP1-G013033	non-specific	239796	107	265	7.39379e-08	52.1135	cd04268	ZnMc_MMP_like	-	cl00064
Q#7 - >HVAEP1-G013033	non-specific	238124	119	265	1.42375e-07	51.3687	cd00203	ZnMc	-	cl00064
Q#7 - >HVAEP1-G013033	specific	460223	27	77	8.17102e-06	43.2728	pfam01471	PG_binding_1	-	cl38043
Q#7 - >HVAEP1-G013033	superfamily	460223	27	77	8.17102e-06	43.2728	cl38043	PG_binding_1 superfamily	-	-
Q#7 - >HVAEP1-G013033	non-specific	239819	125	231	3.85313e-05	44.6782	cd04327	ZnMc_MMP_like_3	C	cl00064
Q#7 - >HVAEP1-G013033	specific	214524	436	476	4.12329e-05	40.689	smart00120	HX	-	cl02471
Q#7 - >HVAEP1-G013033	specific	395000	436	472	0.000641325	37.546	pfam00045	Hemopexin	C	cl02471
Q#7 - >HVAEP1-G013033	non-specific	214524	390	431	0.00313349	35.6814	smart00120	HX	-	cl02471
Q#7 - >HVAEP1-G013033	non-specific	435269	217	269	0.00763579	38.3864	pfam16313	DUF4953	C	cl00064
Q#7 - >HVAEP1-G013033	non-specific	463926	182	232	0.00781027	36.5793	pfam13582	Reprolysin_3	N	cl48209
Q#7 - >HVAEP1-G013033	superfamily	463926	182	232	0.00781027	36.5793	cl48209	Reprolysin_3 superfamily	N	-
Q#8 - >HVAEP1-G013087	specific	425668	110	271	7.54439e-76	234.819	pfam00413	Peptidase_M10	-	cl37987
Q#8 - >HVAEP1-G013087	superfamily	425668	110	271	7.54439e-76	234.819	cl37987	Peptidase_M10 superfamily	-	-
Q#8 - >HVAEP1-G013087	specific	239805	110	271	1.12044e-72	226.702	cd04278	ZnMc_MMP	-	cl00064
Q#8 - >HVAEP1-G013087	superfamily	469599	110	271	1.12044e-72	226.702	cl00064	ZnMc superfamily	-	-
Q#8 - >HVAEP1-G013087	specific	238046	304	480	6.51274e-36	131.665	cd00094	HX	-	cl02471
Q#8 - >HVAEP1-G013087	superfamily	413329	304	480	6.51274e-36	131.665	cl02471	HX superfamily	-	-
Q#8 - >HVAEP1-G013087	specific	214576	108	272	1.63426e-25	101.658	smart00235	ZnMc	-	cl33379
Q#8 - >HVAEP1-G013087	superfamily	214576	108	272	1.63426e-25	101.658	cl33379	ZnMc superfamily	-	-
Q#8 - >HVAEP1-G013087	non-specific	239806	134	271	3.86999e-18	81.3487	cd04279	ZnMc_MMP_like_1	-	cl00064
Q#8 - >HVAEP1-G013087	non-specific	238124	128	270	6.29639e-11	60.9987	cd00203	ZnMc	-	cl00064
Q#8 - >HVAEP1-G013087	non-specific	239804	138	271	8.56923e-11	60.8923	cd04277	ZnMc_serralysin_like	N	cl00064
Q#8 - >HVAEP1-G013087	non-specific	238046	387	475	7.20013e-10	58.4769	cd00094	HX	C	cl02471
Q#8 - >HVAEP1-G013087	non-specific	239796	112	270	1.00034e-09	57.5063	cd04268	ZnMc_MMP_like	-	cl00064
Q#8 - >HVAEP1-G013087	specific	214524	438	482	1.99799e-08	50.319	smart00120	HX	-	cl02471
Q#8 - >HVAEP1-G013087	non-specific	214524	390	435	2.87127e-07	46.8522	smart00120	HX	-	cl02471
Q#8 - >HVAEP1-G013087	non-specific	444292	134	270	6.28856e-07	50.4541	COG5549	COG5549	N	cl44257
Q#8 - >HVAEP1-G013087	superfamily	444292	134	270	6.28856e-07	50.4541	cl44257	COG5549 superfamily	N	-
Q#8 - >HVAEP1-G013087	specific	395000	438	475	6.80731e-07	45.6352	pfam00045	Hemopexin	-	cl02471
Q#8 - >HVAEP1-G013087	non-specific	395000	390	435	7.00745e-05	40.2424	pfam00045	Hemopexin	-	cl02471
Q#8 - >HVAEP1-G013087	non-specific	238046	435	484	0.000700024	40.7577	cd00094	HX	C	cl02471
Q#8 - >HVAEP1-G013087	specific	460223	21	82	0.0028975	35.954	pfam01471	PG_binding_1	-	cl38043
Q#8 - >HVAEP1-G013087	superfamily	460223	21	82	0.0028975	35.954	cl38043	PG_binding_1 superfamily	-	-
Q#8 - >HVAEP1-G013087	non-specific	239803	174	236	0.0053844	38.075	cd04276	ZnMc_MMP_like_2	NC	cl00064
Q#8 - >HVAEP1-G013087	non-specific	441517	223	246	0.00727205	37.6293	COG1913	COG1913	N	cl42368
Q#8 - >HVAEP1-G013087	superfamily	441517	223	246	0.00727205	37.6293	cl42368	COG1913 superfamily	N	-
Q#9 - >HVAEP1-G018947	specific	425668	36	196	3.7042e-56	182.047	pfam00413	Peptidase_M10	-	cl37987
Q#9 - >HVAEP1-G018947	superfamily	425668	36	196	3.7042e-56	182.047	cl37987	Peptidase_M10 superfamily	-	-
Q#9 - >HVAEP1-G018947	specific	239805	35	196	2.21711e-54	177.396	cd04278	ZnMc_MMP	-	cl00064
Q#9 - >HVAEP1-G018947	superfamily	469599	35	196	2.21711e-54	177.396	cl00064	ZnMc superfamily	-	-
Q#9 - >HVAEP1-G018947	specific	238046	227	411	5.49228e-39	138.598	cd00094	HX	-	cl02471
Q#9 - >HVAEP1-G018947	superfamily	413329	227	411	5.49228e-39	138.598	cl02471	HX superfamily	-	-
Q#9 - >HVAEP1-G018947	specific	214576	37	197	1.52609e-20	87.0207	smart00235	ZnMc	-	cl33379
Q#9 - >HVAEP1-G018947	superfamily	214576	37	197	1.52609e-20	87.0207	cl33379	ZnMc superfamily	-	-
Q#9 - >HVAEP1-G018947	non-specific	239806	37	196	1.78178e-16	76.3411	cd04279	ZnMc_MMP_like_1	-	cl00064
Q#9 - >HVAEP1-G018947	non-specific	239804	56	196	1.18804e-10	60.1219	cd04277	ZnMc_serralysin_like	-	cl00064
Q#9 - >HVAEP1-G018947	specific	214524	320	365	1.72927e-08	50.319	smart00120	HX	-	cl02471
Q#9 - >HVAEP1-G018947	non-specific	239796	53	195	7.66473e-08	51.7283	cd04268	ZnMc_MMP_like	-	cl00064
Q#9 - >HVAEP1-G018947	specific	395000	368	411	1.63445e-06	44.4796	pfam00045	Hemopexin	-	cl02471
Q#9 - >HVAEP1-G018947	non-specific	214524	368	408	2.0672e-06	44.1558	smart00120	HX	-	cl02471
Q#9 - >HVAEP1-G018947	non-specific	444292	44	172	2.83935e-06	48.1429	COG5549	COG5549	N	cl44257
Q#9 - >HVAEP1-G018947	superfamily	444292	44	172	2.83935e-06	48.1429	cl44257	COG5549 superfamily	N	-
Q#9 - >HVAEP1-G018947	non-specific	395000	320	361	8.01445e-06	42.5536	pfam00045	Hemopexin	-	cl02471
Q#9 - >HVAEP1-G018947	non-specific	238124	46	195	4.34732e-05	43.6647	cd00203	ZnMc	-	cl00064
Q#9 - >HVAEP1-G018947	non-specific	213029	148	171	0.00526941	37.6613	cd11375	Peptidase_M54	N	cl00064
Q#10 - >HVAEP1-G018949	specific	239805	115	280	1.94271e-60	195.501	cd04278	ZnMc_MMP	-	cl00064
Q#10 - >HVAEP1-G018949	superfamily	469599	115	280	1.94271e-60	195.501	cl00064	ZnMc superfamily	-	-
Q#10 - >HVAEP1-G018949	specific	425668	115	280	4.15183e-60	194.758	pfam00413	Peptidase_M10	-	cl37987
Q#10 - >HVAEP1-G018949	superfamily	425668	115	280	4.15183e-60	194.758	cl37987	Peptidase_M10 superfamily	-	-
Q#10 - >HVAEP1-G018949	specific	238046	311	495	2.69485e-35	130.124	cd00094	HX	-	cl02471
Q#10 - >HVAEP1-G018949	superfamily	413329	311	495	2.69485e-35	130.124	cl02471	HX superfamily	-	-
Q#10 - >HVAEP1-G018949	specific	214576	115	281	7.91957e-25	99.7323	smart00235	ZnMc	-	cl33379
Q#10 - >HVAEP1-G018949	superfamily	214576	115	281	7.91957e-25	99.7323	cl33379	ZnMc superfamily	-	-
Q#10 - >HVAEP1-G018949	non-specific	239806	118	280	1.60116e-15	74.0299	cd04279	ZnMc_MMP_like_1	-	cl00064
Q#10 - >HVAEP1-G018949	non-specific	239804	144	280	1.33783e-11	63.2035	cd04277	ZnMc_serralysin_like	N	cl00064
Q#10 - >HVAEP1-G018949	non-specific	239796	137	279	4.70816e-09	55.5803	cd04268	ZnMc_MMP_like	-	cl00064
Q#10 - >HVAEP1-G018949	specific	214524	404	449	3.40196e-07	46.8522	smart00120	HX	-	cl02471
Q#10 - >HVAEP1-G018949	specific	395000	452	495	3.40317e-07	46.7908	pfam00045	Hemopexin	-	cl02471
Q#10 - >HVAEP1-G018949	non-specific	214524	452	492	5.39359e-07	46.0818	smart00120	HX	-	cl02471
Q#10 - >HVAEP1-G018949	non-specific	444292	130	255	9.51645e-06	46.9873	COG5549	COG5549	N	cl44257
Q#10 - >HVAEP1-G018949	superfamily	444292	130	255	9.51645e-06	46.9873	cl44257	COG5549 superfamily	N	-
Q#10 - >HVAEP1-G018949	non-specific	395000	404	445	0.000675317	37.546	pfam00045	Hemopexin	-	cl02471
Q#10 - >HVAEP1-G018949	non-specific	238124	128	279	0.000713741	40.5831	cd00203	ZnMc	-	cl00064
Q#10 - >HVAEP1-G018949	non-specific	213029	232	255	0.00664468	37.6613	cd11375	Peptidase_M54	N	cl00064
Q#11 - >HVAEP1-G011378	specific	239805	87	239	4.44781e-76	229.398	cd04278	ZnMc_MMP	-	cl00064
Q#11 - >HVAEP1-G011378	superfamily	469599	87	239	4.44781e-76	229.398	cl00064	ZnMc superfamily	-	-
Q#11 - >HVAEP1-G011378	specific	425668	87	239	2.27197e-73	222.493	pfam00413	Peptidase_M10	-	cl37987
Q#11 - >HVAEP1-G011378	superfamily	425668	87	239	2.27197e-73	222.493	cl37987	Peptidase_M10 superfamily	-	-
Q#11 - >HVAEP1-G011378	specific	214576	85	239	1.74443e-24	95.8803	smart00235	ZnMc	-	cl33379
Q#11 - >HVAEP1-G011378	superfamily	214576	85	239	1.74443e-24	95.8803	cl33379	ZnMc superfamily	-	-
Q#11 - >HVAEP1-G011378	non-specific	239806	113	239	1.58115e-11	61.3183	cd04279	ZnMc_MMP_like_1	-	cl00064
Q#11 - >HVAEP1-G011378	non-specific	239804	107	239	9.48923e-10	57.0403	cd04277	ZnMc_serralysin_like	-	cl00064
Q#11 - >HVAEP1-G011378	specific	460223	25	68	1.22606e-08	50.5916	pfam01471	PG_binding_1	-	cl38043
Q#11 - >HVAEP1-G011378	superfamily	460223	25	68	1.22606e-08	50.5916	cl38043	PG_binding_1 superfamily	-	-
Q#11 - >HVAEP1-G011378	non-specific	238124	91	238	9.97278e-08	50.9835	cd00203	ZnMc	-	cl00064
Q#11 - >HVAEP1-G011378	non-specific	239796	112	238	1.26691e-05	44.7947	cd04268	ZnMc_MMP_like	-	cl00064
Q#11 - >HVAEP1-G011378	non-specific	444292	185	238	1.97643e-05	45.0613	COG5549	COG5549	N	cl44257
Q#11 - >HVAEP1-G011378	superfamily	444292	185	238	1.97643e-05	45.0613	cl44257	COG5549 superfamily	N	-
Q#12 - >HVAEP1-G011376	specific	239805	87	238	8.79697e-73	220.924	cd04278	ZnMc_MMP	-	cl00064
Q#12 - >HVAEP1-G011376	superfamily	469599	87	238	8.79697e-73	220.924	cl00064	ZnMc superfamily	-	-
Q#12 - >HVAEP1-G011376	specific	425668	87	238	2.11338e-70	214.789	pfam00413	Peptidase_M10	-	cl37987
Q#12 - >HVAEP1-G011376	superfamily	425668	87	238	2.11338e-70	214.789	cl37987	Peptidase_M10 superfamily	-	-
Q#12 - >HVAEP1-G011376	specific	214576	85	238	1.90041e-23	93.1839	smart00235	ZnMc	-	cl33379
Q#12 - >HVAEP1-G011376	superfamily	214576	85	238	1.90041e-23	93.1839	cl33379	ZnMc superfamily	-	-
Q#12 - >HVAEP1-G011376	non-specific	239806	113	238	3.72355e-11	60.1627	cd04279	ZnMc_MMP_like_1	-	cl00064
Q#12 - >HVAEP1-G011376	non-specific	239804	107	206	4.08586e-09	55.1143	cd04277	ZnMc_serralysin_like	C	cl00064
Q#12 - >HVAEP1-G011376	specific	460223	25	68	5.36049e-09	51.362	pfam01471	PG_binding_1	-	cl38043
Q#12 - >HVAEP1-G011376	superfamily	460223	25	68	5.36049e-09	51.362	cl38043	PG_binding_1 superfamily	-	-
Q#12 - >HVAEP1-G011376	non-specific	238124	111	238	1.9717e-07	49.8279	cd00203	ZnMc	-	cl00064
Q#12 - >HVAEP1-G011376	non-specific	444292	185	238	5.0672e-06	46.6021	COG5549	COG5549	N	cl44257
Q#12 - >HVAEP1-G011376	superfamily	444292	185	238	5.0672e-06	46.6021	cl44257	COG5549 superfamily	N	-
Q#12 - >HVAEP1-G011376	non-specific	239796	112	238	3.10638e-05	43.6391	cd04268	ZnMc_MMP_like	-	cl00064
Q#12 - >HVAEP1-G011376	non-specific	188450	192	234	9.55168e-05	43.4121	TIGR03935	fragilysin	N	cl33217
Q#12 - >HVAEP1-G011376	superfamily	188450	192	234	9.55168e-05	43.4121	cl33217	fragilysin superfamily	N	-
